# *Mycobacterium tuberculosis* MutT4 is an RNA pyrophosphohydrolase that forms biomolecular condensates and sensitizes mRNAs to degradation

**DOI:** 10.1101/2025.05.13.653832

**Authors:** J. Hilario Cafiero, Junpei Xiao, Irene Lepori, Abigail R. Rapiejko, Manchi Reddy, Louis A. Roberts, M. Sloan Siegrist, James C. Sacchettini, Scarlet S. Shell

## Abstract

Bacterial adaptation to stress involves changes in transcription and mRNA degradation rates. In *Escherichia coli*, the Nudix hydrolase RppH initiates mRNA degradation by removing pyrophosphate from mRNA 5’-ends, converting 5’-triphosphates to 5’-monophosphates. We aimed to identify the RppH homolog in the globally important pathogen *Mycobacterium tuberculosis* (Mtb). We deleted each non-essential Nudix gene from Mtb to determine their impacts on mRNA phosphorylation states. Deletion of *mutT4* (Rv3908) increased the relative abundance of 5’-triphosphates on myriad mRNAs across the transcriptome. Purified MutT4 converted mRNA 5’-triphosphates into monophosphates, and stimulated degradation by RNase E and RNase J. MutT4 has intrinsically disordered regions (IDRs), a common domain for biomolecular condensate formation. Microscopy showed that MutT4 forms condensates that dissociate upon addition of rifampicin, and that the N-terminal IDR is sufficient for condensate formation. These MutT4 condensates localize with RNase E and RNase J. Deletion of *mutT4* in Mtb leads to a higher outer membrane permeability and resistance to oxidative stress. We conclude that MutT4 is the RppH homolog of Mtb, assembling in condensates that may act as degradation hubs. Our data indicate that MutT4 is unlikely to participate in DNA repair or nucleotide pool cleansing, and as such would more accurately be named RppH.
