## Supplementary material for "*Mycobacterium tuberculosis* MutT4 is an RNA pyrophosphohydrolase that forms biomolecular condensates and sensitizes mRNAs to degradation": Tables S1-3

### Sheet: Table S1A
Table S1A. Strains used in this study
Strain	Description	Notes
SS-T_0001	Mycobacterium tuberculosis mc26030	Sambandamurthy et al. (2006). Vaccine, 24, 6309-6320.
SS-T_0209	M. tuberculosis mc26030 ΔmutT1 (Rv2985)
SS-T_0218	M. tuberculosis mc26030 ΔmutT2 (Rv1160)
SS-T_0201	M. tuberculosis mc26030 ΔmutT3 (Rv0413)
SS-T_0203	M. tuberculosis mc26030 ΔmutT4 (Rv3908)
SS-T_0207	M. tuberculosis mc26030 ΔnudC (Rv3199c)
SS-T_0211	M. tuberculosis mc26030 ΔRv1593c
SS-T_0220	M. tuberculosis mc26030 ΔRv1700
SS-T_0213	M. tuberculosis mc26030 ΔRv1745c
SS-T_0215	M. tuberculosis mc26030 ΔRv3672c
SS-T_0205	M. tuberculosis mc26030 ΔRv3733c
SS-T_0286	M. tuberculosis mc26030 ΔmutT4::mutT4	Complemented strain. mutT4 and its native promoter (560 bp upstream of the start codon and 300 bp upstream of the TSS)
SS-T_0289	M. tuberculosis mc26030 ΔmutT4::mutT4 3×FLAG
SS-T_0298	M. tuberculosis mc26030 ΔmutT4::mutT4 E188Q 3×FLAG	Catalytically inactive mutant (Amino acid E118Q, Nucleotide G352C)
SS-T_0340	M. tuberculosis mc26030 ΔmutT4::mutT4 R48G 3×FLAG	Amino acid R48G, nucleotide C142G
SS-T_0292	M. tuberculosis mc26030 ΔmutT4::mutT4 ΔN-ter IDR 3×FLAG	N-ter IDR deleted (amino acids 1 to 69)
SS-T_0295	M. tuberculosis mc26030 ΔmutT4::mutT4 ΔC-ter IDR 3×FLAG	C-ter IDR deleted (amino acids 197 to 248)
SS-T_0301	M. tuberculosis mc26030 ΔmutT4::mutT4 ΔN-ter ΔC-ter IDR 3×FLAG	N-ter and C-ter IDRs deleted (amino acids 1 to 69 and 197 to 248)
SS-M_0975	Mycolicibacterium smegmatis mc2155 pMSR mutT4_Msmeg (MSMEG_6927) Dendra2 FLAG
SS-M_1559	M. smegmatis mc2155 pMSR Dendra2 FLAG
SS-M_1571	M. smegmatis mc2155 pMSR mutT4_Mtb (Rv3908) Dendra2 FLAG
SS-M_1587	M. smegmatis mc2155 pMSR mutT4_Mtb (Rv3908) R48G Dendra2 FLAG
SS-M_1562	M. smegmatis mc2155 pMSR mutT4_Msmeg (MSMEG_6927) N-ter IDR Dendra2 FLAG	N-ter IDR of MSMEG_6927 (amino acids 1 t o118) fused at the N-ter of Dendra2
SS-M_1565	M. smegmatis mc2155 pMSR Dendra2 mutT4_Msmeg (MSMEG_6927) C-ter IDR FLAG	C-ter IDR of MSMEG_6927 (amino acids 240 to 297) fused at the C-ter of Dendra2
SS-M_1568	M. smegmatis mc2155 pMSR mutT4_Msmeg (MSMEG_6927) N-ter IDR Dendra2 mutT4_Msmeg (MSMEG_6927) C-ter IDR FLAG	N-ter IDR of MSMEG_6927 fused to the N-ter of Dendra2 and C-ter IDR of MSMEG_6927 fused to the C-ter of Dendra2
SS-M_1613	M. smegmatis mc2155 pSS047 RNaseE (MSMEG_4626) mScarlet
SS-M_1503	M. smegmatis mc2155 pMSR mutT4_Msmeg (MSMEG_6927) Dendra2 FLAG pSS047 RNase E (MSMEG_4626)::mScarlet
SS-M_1690	M. smegmatis mc2155 pMSR mutT4_Msmeg (MSMEG_6927) Dendra2 FLAG pSS047 RNase J (MSMEG_2685)::mScarlet HA
SS-E_0667	Escherichia coli BL21(DE3) pLysS pET42 6×His FLAG TEV mutT4 (Rv3908)
SS-E_0668	Escherichia coli BL21(DE3) pLysS pET42 6×His FLAG TEV mutT4 (Rv3908) E118Q

### Sheet: Table S1B
Table S1B. Plasmids used in this study
Plasmid	Description	Notes
pSS605	pUC19 mutT1 (Rv2985)::PEM7-zeoR	Construct for deleting mutT1
pSS601	pUC19 mutT2 (Rv1160)::PEM7-zeoR	Construct for deleting mutT2
pSS602	pUC19 mutT3 (Rv0413)::PEM7-zeoR	Construct for deleting mutT3
pSS603	pUC19 mutT4 (Rv3908)::PEM7-zeoR	Construct for deleting mutT4
pSS606	pUC19 nudC (Rv3199c)::PEM7-zeoR	Construct for deleting nudC
pSS607	pUC19 Rv1593c::PEM7-zeoR	Construct for deleting Rv1593c
pSS619	pUC19 Rv1700::PEM7-zeoR	Construct for deleting Rv1700
pSS608	pUC19 Rv1745c::PEM7-zeoR	Construct for deleting Rv1745c
pSS604	pUC19 Rv3733c::PEM7-zeoR	Construct for deleting Rv3733c
pSS609	pUC19 Rv3672c::PEM7-zeoR	Construct for deleting Rv3672c
pSS047		Integrates into the Giles site. Contains a hygromycin resistance gene and a rrnB T1 terminator
pSS303		pSS047 derivative with a synthetic bi-directional transcriptional terminator B (ttsbiB)
pSS729	pSS303 mutT4 (Rv3908)	mutT4 and its native promoter (560 bp upstream of the start codon and 300 bp upstream of the TSS) for complementation
pSS736	pSS303 mutT4 (Rv3908) 3×FLAG
pSS742	pSS303 mutT4 (Rv3908) E118Q 3×FLAG	Catalytically inactive mutant (Amino acid E118Q, Nucleotide G352C)
pSS780	pSS303 mutT4 (Rv3908) R48G 3×FLAG	Amino acid R48G, nucleotide C142G
pSS741	pSS303 mutT4 (Rv3908) ΔN-ter IDR 3×FLAG	N-ter IDR deleted (amino acids 1 to 69)
pSS740	pSS303 mutT4 (Rv3908) ΔC-ter IDR 3×FLAG	C-ter IDR deleted (amino acids 197 to 248)
pSS743	pSS303 mutT4 (Rv3908) ΔN-ter ΔC-ter IDR 3×FLAG	N-ter and C-ter IDRs deleted (amino acids 1 to 69 and 197 to 248)
	pMSR mutT4_Msmeg (MSMEG_6927)::Dendra2 FLAG	Judd et al. (2021). MBio, 12(2), 10-1128. Constitutive mycobacterial promoter Psmyc
	pMSR RNase J (MSMEG_2685)::Dendra2 FLAG	Judd et al. (2021). MBio, 12(2), 10-1128. Constitutive mycobacterial promoter Psmyc
pSS770	pMSR Dendra2 FLAG
pSS771	pMSR mutT4_Msmeg (MSMEG_6927) N-ter IDR Dendra2 FLAG	N-ter IDR of MSMEG_6927 (amino acids 1 t o118) fused at the N-ter of Dendra2
pSS773	pMSR Dendra2 mutT4_Msmeg (MSMEG_6927) C-ter IDR FLAG	C-ter IDR of MSMEG_6927 (amino acids 240 to 297) fused at the C-ter of Dendra2
pSS772	pMSR mutT4_Msmeg (MSMEG_6927) N-ter IDR Dendra2 C-ter IDR FLAG	N-ter IDR of MSMEG_6927 fused to the N-ter of Dendra2 and C-ter IDR of MSMEG_6927 fused to the C-ter of Dendra2
pSS776	pMSR mutT4 (Rv3908) Dendra2 FLAG
pSS781	pMSR mutT4 (Rv3908) R48G Dendra2 FLAG
pSS418	pSS047 RNase E (MSMEG_4626)::mScarlet	RNase E expressed under its native promoter
pSS818	pSS047 RNase J (MSMEG_2685)::mScarlet HA	RNase J expressed under the Psmyc promoter
pSS750	pET42 mutT4 (Rv3908)
pSS751	pET42 mutT4 (Rv3908) E118Q

### Sheet: Table S1C
Table S1C. Primers used in this study
Primer	Sequence	Notes
SSS2584	TAACAATTTCACACAGGTCGATGCGCTGTACCGCG	Forward primer to amplify 5' upstream region of mutT1 (Rv2985) with pUC19 overlap
SSS2585	TGCTCGAGCTAGCTGGGCGGGCGGACGAGTTCTG	Reverse primer to amplify 5' upstream region of mutT1 (Rv2985) with PEM7-zeoR overlap
SSS2586	CGAGGAGCAGGACTGATGTCAGCCGGCAGGCTTG	Forward primer to amplify 3' downstream region of mutT1 (Rv2985) with zeoR overlap
SSS2587	CACGACGTTGTAAAACGAGCGGTTGTGTCTGGCGC	Reverse primer to amplify 3' downstream region of mutT1 (Rv2985) with pUC19 overlap
SSS2536	TAACAATTTCACACAGGCCGGCCGTGGTATTTGGCC	Forward primer to amplify 5' upstream region of mutT2 (Rv1160) with pUC19 overlap
SSS2537	TGCTCGAGCTAGCTGGCCAACTCCGGTGGCCGAAC	Reverse primer to amplify 5' upstream region of mutT2 (Rv1160) with PEM7-zeoR overlap
SSS2538	CGAGGAGCAGGACTGAGCGCGAACCCTCAACGGG	Forward primer to amplify 3' downstream region of mutT2 (Rv1160) with zeoR overlap
SSS2539	CACGACGTTGTAAAACGCGTGACTCCACCGATCGCG	Reverse primer to amplify 3' downstream region of mutT2 (Rv1160) with pUC19 overlap
SSS2530	TAACAATTTCACACAGGGGGCTATGAACGCGGTGGC	Forward primer to amplify 5' upstream region of mutT3 (Rv0413) with pUC19 overlap
SSS2531	TGCTCGAGCTAGCTGGCAACAGACCGGCCGCACC	Reverse primer to amplify 5' upstream region of mutT3 (Rv0413) with PEM7-zeoR overlap
SSS2532	CGAGGAGCAGGACTGAGCTGCCGCGCACCATTC	Forward primer to amplify 3' downstream region of mutT3 (Rv0413) with zeoR overlap
SSS2533	CACGACGTTGTAAAACGCCGACGTGCTGCATCTGG	Reverse primer to amplify 3' downstream region of mutT3 (Rv0413) with pUC19 overlap
SSS2542	TAACAATTTCACACAGGCACCGAACCGCCGACCAG	Forward primer to amplify 5' upstream region of mutT4 (Rv3908) with pUC19 overlap
SSS2543	TGCTCGAGCTAGCTGGGCCGTCGGACACCCCAG	Reverse primer to amplify 5' upstream region of mutT4 (Rv3908) with PEM7-zeoR overlap
SSS2544	CGAGGAGCAGGACTGACCGGCGGGTGCACAAGAC	Forward primer to amplify 3' downstream region of mutT4 (Rv3908) with zeoR overlap
SSS2545	CACGACGTTGTAAAACGCCGCTGACGGTGACATGGG	Reverse primer to amplify 3' downstream region of mutT4 (Rv3908) with pUC19 overlap
SSS2578	TAACAATTTCACACAGGTCGTCACGTTGACGGCGC	Forward primer to amplify 5' upstream region of nudC (Rv3199c) with pUC19 overlap
SSS2579	TGCTCGAGCTAGCTGGGACGCGCGAAAGCAACGG	Reverse primer to amplify 5' upstream region of nudC (Rv3199c) with PEM7-zeoR overlap
SSS2580	CGAGGAGCAGGACTGAGTGGGCAGCGTGCGAATG	Forward primer to amplify 3' downstream region of nudC (Rv3199c) with zeoR overlap
SSS2581	CACGACGTTGTAAAACGTCTTGCCGGTTCCGGCAC	Reverse primer to amplify 3' downstream region of nudC (Rv3199c) with pUC19 overlap
SSS2572	TAACAATTTCACACAGGGCCCGCTGATCCGGGATC	Forward primer to amplify 5' upstream region of Rv1593c with pUC19 overlap
SSS2573	TGCTCGAGCTAGCTGGCTGCGGCTCCTTCGCACG	Reverse primer to amplify 5' upstream region of Rv1593c with PEM7-zeoR overlap
SSS2574	CGAGGAGCAGGACTGAAACCATCGCGCAGTCCGG	Forward primer to amplify 3' downstream region of Rv1593c with zeoR overlap
SSS2575	CACGACGTTGTAAAACGTGGTAGCCGGCAGGTGGG	Reverse primer to amplify 3' downstream region of Rv1593c with pUC19 overlap
SSS2560	TAACAATTTCACACAGGCCTACCCCGCCGTGTTGG	Forward primer to amplify 5' upstream region of Rv1700 with pUC19 overlap
SSS2561	TGCTCGAGCTAGCTGGGGCACCGAAGTGCTCGACG	Reverse primer to amplify 5' upstream region of Rv1700 with PEM7-zeoR overlap
SSS2562	CGAGGAGCAGGACTGACCGGTGTTTTGGCCGTGC	Forward primer to amplify 3' downstream region of Rv1700 with zeoR overlap
SSS2563	CACGACGTTGTAAAACGCCGCACCTTCGAGCAGCG	Reverse primer to amplify 3' downstream region of Rv1700 with pUC19 overlap
SSS2590	TAACAATTTCACACAGGTCTCGGTGACCTCGGGGC	Forward primer to amplify 5' upstream region of Rv1745c with pUC19 overlap
SSS2591	TGCTCGAGCTAGCTGGGATCGGTGGAGCTGGCCG	Reverse primer to amplify 5' upstream region of Rv1745c with PEM7-zeoR overlap
SSS2592	CGAGGAGCAGGACTGAGGTCGACGCGATCCGCTG	Forward primer to amplify 3' downstream region of Rv1745c with zeoR overlap
SSS2593	CACGACGTTGTAAAACGGGGCGCCGACCACATTCC	Reverse primer to amplify 3' downstream region of Rv1745c with pUC19 overlap
SSS2566	TAACAATTTCACACAGGGGTTCGGCCGTCGACGTC	Forward primer to amplify 5' upstream region of Rv3672c with pUC19 overlap
SSS2567	TGCTCGAGCTAGCTGGCCCAGCACTCATCGGCGC	Reverse primer to amplify 5' upstream region of Rv3672c with PEM7-zeoR overlap
SSS2568	CGAGGAGCAGGACTGACGACGAGAGTGACCCGCG	Forward primer to amplify 3' downstream region of Rv3672c with zeoR overlap
SSS2569	CACGACGTTGTAAAACGTTCAGCAGGGCCGACAGC	Reverse primer to amplify 3' downstream region of Rv3672c with pUC19 overlap
SSS2548	TAACAATTTCACACAGGAAGAGGACGCTGACGCCG	Forward primer to amplify 5' upstream region of Rv3733c with pUC19 overlap
SSS2549	TGCTCGAGCTAGCTGGCAGCACACCCGCGCTGAG	Reverse primer to amplify 5' upstream region of Rv3733c with PEM7-zeoR overlap
SSS2550	CGAGGAGCAGGACTGACCCTGCCTCGCTGAGCG	Forward primer to amplify 3' downstream region of Rv3733c with zeoR overlap
SSS2551	CACGACGTTGTAAAACGGGCTGACCAGCACCGACC	Reverse primer to amplify 3' downstream region of Rv3733c with pUC19 overlap
SSS1819	TCAGTCCTGCTCCTCGGC	Forward primer to amplify EM7 promoter and zeocin resistance gene (zeoR)
SSS1820	CCAGCTAGCTCGAGCACG	Reverse primer to amplify EM7 promoter and zeocin resistance gene (zeoR)
SSS1554	CCTGTGTGAAATTGTTATCCG	Reverse primer to amplify pUC19 backbone
SSS1555	CGTTTTACAACGTCGTGACTG	Forward primer to amplify pUC19 backbone
SSS1016	CTGGAGCACGAGGACACTGACATGGACTGAAGGAGTrArGrArArA	Chimeric DNA/RNA adapter for splinted ligation
SSS3118	GGCTACTTAGCCTAGGTACGCTCTTTTTCTACTCCTTCAGTCCATGTCAG	Splint oligo targeting Rv3248c and SSS1016 for splinted ligation
SSS2650	GACAGGTCGGCGATCTTAAA	Reverse primer for Rv3284c cDNA synthesis and splinted ligation qPCR (internal and monophosphate-derived amplicon)
SSS2651	CCCAAAGAAGGATGAAAGCC	Forward primer for Rv3284c splinted ligation qPCR (internal amplicon)
SSS1017	CTGGAGCACGAGGACACTGA	Forward primer for adapter splinted ligation qPCR (monophosphate-derived amplicon)
SSS3622	CATTGACGGTATCGACGGT	Forward primer for mutT4 (Rv3908) qPCR expression
SSS3623	GTCTCGCCCAACTCGATG	Reverse primer for mutT4 (Rv3908) qPCR expression
SSS1132	GCTGATGACCGAGCTTAG	Forward primer for sigA (Rv2703) qPCR expression
SSS1133	GGATCAGGTCGAGAAACG	Reverse primer for sigA (Rv2703) qPCR expression
SSS3154	CGGAAAAGAGGTCATCCAGGTGGTGAAGTCCAGGTCGGG	Forward primer to amplify mutT4 (Rv3908) with native promoter and pSS303 overlap
SSS3155	CGATTGAGGCAACGCCCTAGTTGCAGTGCGGTCACGG	Reverse primer to amplify mutT4 (Rv3908) with native promoter and pSS303 overlap
SSS1376	TAGGGCGTTGCCTCAATCG	Forward primer to amplify pSS303 backbone
SSS1184	CCTGGATGACCTCTTTTCCG	Reverse primer to amplify pSS303 backbone
SSS3215	AAGGATCATGACATCGACTATAAGGACGATGACGATAAGTAACCGCACTGCAACTAGGG	Forward primer to add a 3xFLAG tag to the C-ter of mutT4 (Rv3908)
SSS3216	GTCGATGTCATGATCCTTGTAATCGCCATCGTGATCCTTGTAATCCGGCCCCGGCCCGG	Reverse primer to add a 3xFLAG tag to the C-ter of mutT4 (Rv3908)
SSS3223	TCCGCCAGGTCGCCGAGGAGACCG	Forward primer to make a point mutation in the Nudix motif of mutT4 (Rv3908) for a catalytic-dead version (Amino acid E118Q, Nucleotide G352C)
SSS3224	CGACCTGGCGGATGGCGGTCTGCTC	Reverse primer to make a point mutation in the Nudix motif of mutT4 (Rv3908) for a catalytic-dead version (Amino acid E118Q, Nucleotide G352C)
SSS3831	GGTCCGGGTCCCGCTCACCTCGTC	Forward primer to make a point mutation in mutT4 (Rv3908) to change amino acid R48G (nucleotide C142G)
SSS3832	GGGACCCGGACCGCTTCGCCG	Reverse primer to make a point mutation in mutT4 (Rv3908) to change amino acid R48G (nucleotide C142G)
SSS3221	AGCCAAATTGGTCATTGACGGTATCGACGGTCCACGAGACG	Forward primer to delete the N-ter IDR of mutT4 (Rv3908)
SSS3222	TGACCAATTTGGCTTGTTCGCCGTCGGACACCCC	Reverse primer to delete the N-ter IDR of mutT4 (Rv3908)
SSS3219	GTGGCCGGGCCGGGGCCGGATTACAAGGATCACGATG	Forward primer to delete the C-ter IDR of mutT4 (Rv3908)
SSS3220	CGGCCCGGCCACCTCGGCTAGTCGACGTTCGTCG	Reverse primer to delete the C-ter IDR of mutT4 (Rv3908)
SSS3727	GGAGAAGGAGGCCATTATGTCCGACGGCGAACAAGCCAAATCACGTCGAC	Forward primer to amplify Mtb mutT4 (Rv3908) and pMSR overlap
SSS3728	GATTGATGCCAGGCGTGTTCGGCCCCGGCCCGGGAC	Reverse primer to amplify Mtb mutT4 (Rv3908) and Dendra2 overlap
SSS3725	AACACGCCTGGCATCAATC	Forward primer to amplify Dendra2
SSS3729	GCCAGGCGTGTTCATAATGGCCTCCTTCTCCCTATAG	Reverse primer to amplify pMSR Dendra2 backbone
SSS3732	CTGGAAATACAGGTTCTCCCCGC	Reverse primer to amplify Dendra2 at linker 2
SSS3733	GGAGAACCTGTATTTCCAGGCCGGCGAGCTGATCGACAAG	Forward primer to amplify the C-ter IDR of MSMEG_6927 (Msmeg mutT4) and Dendra2 overlap
SSS3734	TCGTCGTCCTTGTAGTCGCCCGCGGCCGCAC	Reverse primer to amplify pMSR backbone at FLAG tag
SSS3735	GACTACAAGGACGACGACG	Forward primer to amplify pMSR backbone at FLAG tag
SSS3730	AAGCTTGGTGCGGCCGC	Forward primer to amplify pMSR Dendra2 backbone at linker 1
SSS3731	CGCACCAAGCTTGCCGTCGATGACCAGACCGCC	Reverse primer to amplify the N-ter IDR of MSMEG_6927 (Msmeg mutT4) and Dendra2 overlap
SSS3737	GCCGCACCAAGCTTGCCGTCGATGACCAGAC	Reverse primer to amplify the N-ter IDR of MSMEG_6927 (Msmeg mutT4) and Dendra2 overlap
SSS3736	TCGTCGTCCTTGTAGTCCGGTCCCTGTCCGCATCC	Reverse primer to amplify the C-ter IDR of MSMEG_6927 (Msmeg mutT4) and pMSR overlap
SSS3475	AGGGCGGCGGCGGCTCCGACGGCGAACAAGCC	Forward primer to amplify mutT4 (Rv3908) with pET42 overlap
SSS3476	CGAGTGCGGCCGCATCACGGCCCCGGCCC	Reverse primer to amplify mutT4 (Rv3908) with pET42 overlap
SSS2969	TGCGGCCGCACTCGAG	Forward primer to amplify pET42 backbone
SSS1490	GCCGCCGCCGCCCTGGAAGT	Reverse primer to amplify pET42 backbone
SSS3829	GCGCCCGCTTTGATCGGGGCTAATACGACTCACTATTAAGAGCGTACCTAGGCTAAGTA	Forward primer to amplify a fragment of Rv3248c for in vitro transcription with T7 RNA polymerase (+1 A)
SSS3830	GGAGAAGATGTTGCACGAGG	Reverse primer to amplify a fragment of Rv3248c for in vitro transcription with T7 RNA polymerase (+1 A)
SSS1682	GGCTAAGCATACGCGGCCGCACCATCCGCGGTGACTTC	Forward primer to amplify RNase E Msmeg (MSMEG_4626) with native promoter and pSS047 overlap
SSS1801	CTCCTTGATGATGGCGCCGCCGCCGCCGTCGTGGCTGGGCGGCCC	Reverse primer to amplify RNase E Msmeg (MSMEG_4626) with native promoter and mScarlet overlap
SSS1817	GCGGCGGCGCCATCATCAAGGAGTTCATGC	Forward primer to amplify mScarlet
SSS1500	CCATATGACTAGTAGATCCTCTACTTATACAGCTCGTCCATG	Reverse primer to amplify mScarlet and pSS047 overlap
SSS1680	GATCTACTAGTCATATGGGTACGATCGACTGCCAGGC	Forward primer to amplify pSS047 backbone for RNase E::mScarlet
SSS1681	GGCCGCGTATGCTTAGCC	Reverse primer to amplify pSS047 backbone for RNase E::mScarlet
SSS2167	GAAATATTGGATCGTCGGCA	Forward primer to amplify RNase J Msmeg (MSMEG_2685) with Psmyc promoter from pMSR MSMEG_2685::Dendra2
SSS3984	CGCCGCCGCCGCCGATCTCTATGACGGTCGGGAC	Reverse primer to amplify RNase J Msmeg (MSMEG_2685) with mScarlet overlap
SSS3498	GGCGGCGGCGGCGTCTCCAAAGGTGAAGCAGTCATC	Forward primer fo amplify mScarlet
SSS3499	CGTAATCTGGAACATCGTATGGGTACTTATACAGCTCGTCCATGCCC	Reverse primer to amplify mScarlet HA with pSS047 overlap
SSS3983	CCCATACGATGTTCCAGATTACGCTTAGAGGATCTACTAGTCATATGGGTACG	Forward primer to amplify pSS047 backbone for RNase J::mScarlet
SSS2170	TGCCGACGATCCAATATTTCCGGGCCGCCGACTCGGGCGAAT	Reverse primer to amplify pSS047 backbone for RNase J::mScarlet
SSS3171	AATGATACGGCGACCACCGAGATCTACACAGCGCTAGACACTCTTTCCCTACACGACGCTCTTC	Forward index primer for 5'-end-directed RNASeq
SSS3172	AATGATACGGCGACCACCGAGATCTACACGATATCGAACACTCTTTCCCTACACGACGCTCTTC	Forward index primer for 5'-end-directed RNASeq
SSS3173	AATGATACGGCGACCACCGAGATCTACACCGCAGACGACACTCTTTCCCTACACGACGCTCTTC	Forward index primer for 5'-end-directed RNASeq
SSS3174	AATGATACGGCGACCACCGAGATCTACACTATGAGTAACACTCTTTCCCTACACGACGCTCTTC	Forward index primer for 5'-end-directed RNASeq
SSS3175	AATGATACGGCGACCACCGAGATCTACACAGGTGCGTACACTCTTTCCCTACACGACGCTCTTC	Forward index primer for 5'-end-directed RNASeq
SSS3176	AATGATACGGCGACCACCGAGATCTACACGAACATACACACTCTTTCCCTACACGACGCTCTTC	Forward index primer for 5'-end-directed RNASeq
SSS3179	CAAGCAGAAGACGGCATACGAGATAACCGCGGGTGACTGGAGTTCAGACGTGTGCT	Reverse index primer for 5'-end-directed RNASeq
SSS3180	CAAGCAGAAGACGGCATACGAGATGGTTATAAGTGACTGGAGTTCAGACGTGTGCT	Reverse index primer for 5'-end-directed RNASeq
SSS3191	CAAGCAGAAGACGGCATACGAGATTTCTGAATGTGACTGGAGTTCAGACGTGTGCT	Reverse index primer for 5'-end-directed RNASeq
SSS3192	CAAGCAGAAGACGGCATACGAGATACGAATTCGTGACTGGAGTTCAGACGTGTGCT	Reverse index primer for 5'-end-directed RNASeq

### Sheet: Table S1D
Table S1D. Index primers used for 5'-end-directed RNASeq library construction. Primer sequences are listed in Table S1C.
Sample	Fw index primer	Rv index primer
WT -RppH 1	SSS3171	SSS3179
WT -RppH 2	SSS3172	SSS3179
WT -RppH 3	SSS3173	SSS3179
WT +RppH 1	SSS3171	SSS3180
WT +RppH 2	SSS3172	SSS3180
WT +RppH 3	SSS3173	SSS3180
ΔmutT4 -RppH 1	SSS3171	SSS3191
ΔmutT4 -RppH 2	SSS3172	SSS3191
ΔmutT4 -RppH 3	SSS3173	SSS3191
ΔmutT4 +RppH 1	SSS3171	SSS3192
ΔmutT4 +RppH 2	SSS3172	SSS3192
ΔmutT4 +RppH 3	SSS3173	SSS3192
ΔmutT4::mutT4 -RppH 1	SSS3174	SSS3179
ΔmutT4::mutT4 -RppH 2	SSS3175	SSS3179
ΔmutT4::mutT4 -RppH 3	SSS3176	SSS3179
ΔmutT4::mutT4 +RppH 1	SSS3174	SSS3180
ΔmutT4::mutT4 +RppH 2	SSS3175	SSS3180
ΔmutT4::mutT4 +RppH 3	SSS3176	SSS3180

### Sheet: Table S2
Table S2. In vitro transcripts used as spike-ins for RNASeq normalization
Product	Sequence
dCas9-Fragment1	AGGAUGUCGGACCUGGUGCUGGGCCUGGCCAUCGGCAUCGGCUCGGUGGGCGUGGGCAUCCUGAACAAGGUGACCGGCGAGAUCAUCCACAAGAACUCGCGCAUCUUCCCGGCCGCCCAGGCCGAGAACAACCUGGUGCGCCGCACCAACCGCCAGGGCCGCCGCCUGGCCCGCCGCAAGAAGCACCGCCGCGUGCGCCUGAACCGCCUGUUCGAGGAGUCGGGCCUGAUCACCGACUUCACCAAGAUCUCGAUCAACCUGAACCCGUACCAGCUGCGCGUGAAGGGCCUGACCGACGAGCUGUCGAACGAGGAGCUGUUCAUCGCCCUGAAGAACAUGGUGAAGCACCGCGGCAUCUCGUACCUGGACGACGCCUCGGACGACGGCAACUCGUCGGUG…
dCas9-Fragment2	GGGAGCUGAUCCCGGAGCUGUACGAGACCUCGGAGGAGCAGAUGACCAUCCUGACCCGCCUGGGCAAGCAGAAGACCACCUCGUCGUCGAACAAGACCAAGUACAUCGACGAGAAGCUGCUGACCGAGGAGAUCUACAACCCGGUGGUGGCCAAGUCGGUGCGCCAGGCCAUCAAGAUCGUGAACGCCGCCAUCAAGGAGUACGGCGACUUCGACAACAUCGUGAUCGAGAUGGCCCGCGAGACCAACGAGGACGACGAGAAGAAGGCCAUCCAGAAGAUCCAGAAGGCCAACAAGGACGAGAAGGACGCCGCCAUGCUGAAGGCCGCCAACCAGUACAACGGCAAGGCCGAGCUGCCGCACUCGGUGUUCCACGGCCACAAGCAGCUGGCCACCAAGA…
dCas9-Fragment3	AGGCGAAGGAGUUCGAGGACUCGAUCCUGUUCUCGUACCAGGUGGACUCGAAGUUCAACCGCAAGAUCUCGGACGCCACCAUCUACGCCACCCGCCAGGCCAAGGUGGGCAAGGACAAGGCCGACGAGACCUACGUGCUGGGCAAGAUCAAGGACAUCUACACCCAGGACGGCUACGACGCCUUCAUGAAGAUCUACAAGAAGGACAAGUCGAAGUUCCUGAUGUACCGCCACGACCCGCAGACCUUCGAGAAGGUGAUCGAGCCGAUCCUGGAGAACUACCCGAACAAGCAGAUCAACGACAAGGGCAAGGAGGUGCCGUGCAACCCGUUCCUGAAGUACAAGGAGGAGCACGGCUACAUCCGCAAGUACUCGAAGAAGGGCAACGGCCCGGAGAUCA…
mCherry	GACAACGGUCAGGAGAAGGAGGACGGCAUGGCCAUCAUCAAGGAGUUCAUGCGCUUCAAGGUGCACAUGGAGGGCUCCGUGAACGGCCACGAGUUCGAGAUCGAGGGCGAGGGCGAGGGCCGCCCCUACGAGGGCACCCAGACCGCCAAGCUGAAGGUGACCAAGGGUGGCCCCCUGCCCUUCGCCUGGGACAUCCUGUCCCCUCAGUUCAUGUACGGCUCCAAGGCCUACGUGAAGCACCCCGCCGACAUCCCCGACUACUUGAAGCUGUCCUUCCCCGAGGGCUUCAAGUGGGAGCGCGUGAUGAACUUCGAGGACGGCGGCGUGGUGACCGUGACCCAGGACUCCUCCCUGCAGGACGGCGAGUUCAUCUACAAGGUGAAGCUGCGCGGCACCAAC…
nLuciferase	GACAACGGUCAGGAGAAGGAGGACGGCAUGGUCUUCACACUCGAAGAUUUCGUUGGGGACUGGCGACAGACAGCCGGCUACAACCUGGACCAAGUCCUUGAACAGGGAGGUGUGUCCAGUUUGUUUCAGAAUCUCGGGGUGUCCGUAACUCCGAUCCAAAGGAUUGUCCUGAGCGGUGAAAAUGGGCUGAAGAUCGACAUCCAUGUCAUCAUCCCGUAUGAAGGUCUGAGCGGCGACCAAAUGGGCCAGAUCGAAAAAAUUUUUAAGGUGGUGUACCCUGUGGAUGAUCAUCACUUUAAGGUGAUCCUGCACUAUGGCACACUGGUAAUCGACGGGGUUACGCCGAACAUGAUCGACUAUUUCGGACGGCCGUAUGAAGGCAUCGCCGUGUUCGACGGC…
ApramycinR	AGGAUGUCAUCAGCGGUGGAGUGCAAUGUCGUGCAAUACGAAUGGCGAAAAGCCGAGCUCAUCGGUCAGCUUCUCAACCUUGGGGUUACCCCCGGCGGUGUGCUGCUGGUCCACAGCUCCUUCCGUAGCGUCCGGCCCCUCGAAGAUGGGCCACUUGGACUGAUCGAGGCCCUGCGUGCUACGCUGGGUCCGGGAGGGACGCUCGUCAUGCCCUCGUGGUCAGGUCUGGACGACGAGCCGUUCGAUCCUGCCACGUCGCCCGUUACACCGGACCUUGGAGUUGUCUCUGACACAUUCUGGCGC

### Sheet: Table S3
Table S3. Mtb H37Rv genes encoding proteins with Nudix domains
Gene
mutT1 (Rv2985)
mutT2 (Rv1160)
mutT3 (Rv0413)
mutT4 (Rv3908)
nudC (Rv3199c)
Rv1593c
Rv1700
Rv1745c
Rv2609c (predicted to be essential)
Rv3672c
Rv3733c
